# Network analysis of ten thousand genomes shed light on *Pseudomonas* diversity and classification

**DOI:** 10.1101/2021.08.16.456539

**Authors:** Hemanoel Passarelli-Araujo, Glória Regina Franco, Thiago M. Venancio

**Affiliations:** Departamento de Bioquímica e Imunologia, Instituto de Ciências Biológicas, Universidade Federal de Minas Gerais, Belo Horizonte, MG, Brazil; Laboratório de Química e Função de Proteínas e Peptídeos, Centro de Biociências e Biotecnologia, Universidade Estadual do Norte Fluminense Darcy Ribeiro, Campos dos Goytacazes, RJ, Brazil

**Keywords:** Phylogenomics, Pseudomonads, Taxonomy, Community detection

## Abstract

The growth of sequenced bacterial genomes has revolutionized the assessment of microbial diversity. *Pseudomonas* is a widely diverse genus, containing more than 254 species. Although type strains have been employed to estimate *Pseudomonas* diversity, they represent a small fraction of the genomic diversity at a genus level. We used 10,035 available *Pseudomonas* genomes, including 210 type strains, to build a genomic distance network to estimate the number of species through community identification. We identified taxonomic inconsistencies with several type strains and found that 25.65% of the *Pseudomonas* genomes deposited on Genbank are misclassified. The phylogenetic tree using single-copy genes from representative genomes in each species cluster in the distance network revealed at least 14 *Pseudomonas* groups, including *P. alcaligenes* group proposed here. We show that *Pseudomonas* is likely an admixture of different genera and should be further divided. This study provides an overview of *Pseudomonas* diversity from a network and phylogenomic perspective that may help reduce the propagation of mislabeled *Pseudomonas* genomes.
