## Supplementary material for "Network analysis of ten thousand genomes shed light on *Pseudomonas* diversity and classification": Table S2

### Sheet: Sheet1 - Table S1. Distribution
Table S2. Distribution of the number of genomes from each species used in this study based on NCBI Taxonomy classification in June 2020.
SpeciesReduced	Frequency
Pseudomonas aeruginosa	5088
Pseudomonas viridiflava	1509
Pseudomonas sp.	1083
Pseudomonas syringae	435
Pseudomonas stutzeri	240
Pseudomonas fluorescens	210
Pseudomonas putida	124
Pseudomonas chlororaphis	82
Pseudomonas savastanoi	80
Pseudomonas amygdali	77
Pseudomonas coronafaciens	74
Pseudomonas protegens	51
Pseudomonas fragi	34
Pseudomonas lundensis	34
Pseudomonas monteilii	26
Pseudomonas brassicacearum	23
Pseudomonas koreensis	20
Pseudomonas psychrotolerans	20
Pseudomonas mendocina	18
Pseudomonas kunmingensis	17
Pseudomonas lactis	16
Pseudomonas oryzihabitans	16
Pseudomonas plecoglossicida	16
Pseudomonas veronii	16
Pseudomonas denitrificans	15
Pseudomonas helleri	15
Pseudomonas otitidis	15
Pseudomonas frederiksbergensis	14
Pseudomonas oleovorans	14
Pseudomonas synxantha	14
Pseudomonas nitroreducens	13
Pseudomonas cichorii	12
Pseudomonas fulva	12
Pseudomonas mandelii	11
Pseudomonas marginalis	11
Pseudomonas moraviensis	10
Pseudomonas poae	10
Pseudomonas proteolytica	10
Pseudomonas simiae	10
Pseudomonas asiatica	9
Pseudomonas avellanae	9
Pseudomonas azotoformans	9
Pseudomonas lurida	9
Pseudomonas orientalis	9
Pseudomonas rhodesiae	9
Pseudomonas alcaligenes	8
Pseudomonas citronellolis	8
Pseudomonas corrugata	8
Pseudomonas kilonensis	8
Pseudomonas mosselii	8
Pseudomonas parafulva	8
Pseudomonas psychrophila	8
Pseudomonas congelans	7
Pseudomonas fuscovaginae	7
Pseudomonas gessardii	7
Pseudomonas mediterranea	7
Pseudomonas xanthomarina	7
Pseudomonas asplenii	6
Pseudomonas extremaustralis	6
Pseudomonas graminis	6
Pseudomonas luteola	6
Pseudomonas prosekii	6
Pseudomonas thivervalensis	6
Pseudomonas umsongensis	6
Pseudomonas balearica	5
Pseudomonas brenneri	5
Pseudomonas caricapapayae	5
Pseudomonas cedrina	5
Pseudomonas chengduensis	5
Pseudomonas jessenii	5
Pseudomonas lini	5
Pseudomonas soli	5
Pseudomonas tolaasii	5
Pseudomonas trivialis	5
Pseudomonas antarctica	4
Pseudomonas bauzanensis	4
Pseudomonas cannabina	4
Pseudomonas daroniae	4
Pseudomonas extremorientalis	4
Pseudomonas flexibilis	4
Pseudomonas guariconensis	4
Pseudomonas libanensis	4
Pseudomonas mucidolens	4
Pseudomonas palleroniana	4
Pseudomonas panacis	4
Pseudomonas taetrolens	4
Pseudomonas abietaniphila	3
Pseudomonas agarici	3
Pseudomonas alcaliphila	3
Pseudomonas alkylphenolica	3
Pseudomonas argentinensis	3
Pseudomonas arsenicoxydans	3
Pseudomonas cerasi	3
Pseudomonas composti	3
Pseudomonas donghuensis	3
Pseudomonas dryadis	3
Pseudomonas entomophila	3
Pseudomonas grimontii	3
Pseudomonas indica	3
Pseudomonas marincola	3
Pseudomonas moorei	3
Pseudomonas nosocomialis	3
Pseudomonas pelagia	3
Pseudomonas reinekei	3
Pseudomonas resinovorans	3
Pseudomonas sabulinigri	3
Pseudomonas toyotomiensis	3
Pseudomonas tremae	3
Pseudomonas vancouverensis	3
Pseudomonas versuta	3
Pseudomonas xinjiangensis	3
Pseudomonas aestusnigri	2
Pseudomonas asturiensis	2
Pseudomonas baetica	2
Pseudomonas bubulae	2
Pseudomonas carnis	2
Pseudomonas caspiana	2
Pseudomonas costantinii	2
Pseudomonas cremoricolorata	2
Pseudomonas deceptionensis	2
Pseudomonas delhiensis	2
Pseudomonas flavescens	2
Pseudomonas fluvialis	2
Pseudomonas furukawaii	2
Pseudomonas gingeri	2
Pseudomonas haemolytica	2
Pseudomonas hussainii	2
Pseudomonas japonica	2
Pseudomonas jinjuensis	2
Pseudomonas kitaguniensis	2
Pseudomonas knackmussii	2
Pseudomonas kribbensis	2
Pseudomonas kuykendallii	2
Pseudomonas lutea	2
Pseudomonas massiliensis	2
Pseudomonas migulae	2
Pseudomonas nitrititolerans	2
Pseudomonas pachastrellae	2
Pseudomonas peli	2
Pseudomonas pseudoalcaligenes	2
Pseudomonas rhizoryzae	2
Pseudomonas salomonii	2
Pseudomonas saudimassiliensis	2
Pseudomonas saudiphocaensis	2
Pseudomonas saxonica	2
Pseudomonas seleniipraecipitans	2
Pseudomonas songnenensis	2
Pseudomonas thermotolerans	2
Pseudomonas vranovensis	2
Pseudomonas weihenstephanensis	2
Pseudomonas yamanorum	2
Pseudomonas zhaodongensis	2
[Pseudomonas] boreopolis	1
[Pseudomonas] cissicola	1
[Pseudomonas] geniculata	1
Entomomonas moraniae	1
Pseudomonas abyssi	1
Pseudomonas allii	1
Pseudomonas anguilliseptica	1
Pseudomonas asuensis	1
Pseudomonas atacamensis	1
Pseudomonas azotifigens	1
Pseudomonas batumici	1
Pseudomonas benzenivorans	1
Pseudomonas bijieensis	1
Pseudomonas bohemica	1
Pseudomonas borbori	1
Pseudomonas brassicae	1
Pseudomonas caeni	1
Pseudomonas canadensis	1
Pseudomonas capeferrum	1
Pseudomonas chloritidismutans	1
Pseudomonas coleopterorum	1
Pseudomonas cremoris	1
Pseudomonas cuatrocienegasensis	1
Pseudomonas cyclaminis	1
Pseudomonas duriflava	1
Pseudomonas edaphica	1
Pseudomonas endophytica	1
Pseudomonas ficuserectae	1
Pseudomonas fildesensis	1
Pseudomonas floridensis	1
Pseudomonas formosensis	1
Pseudomonas gallaeciensis	1
Pseudomonas glycinae	1
Pseudomonas granadensis	1
Pseudomonas guangdongensis	1
Pseudomonas guguanensis	1
Pseudomonas guineae	1
Pseudomonas helmanticensis	1
Pseudomonas huaxiensis	1
Pseudomonas humi	1
Pseudomonas hunanensis	1
Pseudomonas indoloxydans	1
Pseudomonas inefficax	1
Pseudomonas jilinensis	1
Pseudomonas juntendi	1
Pseudomonas kairouanensis	1
Pseudomonas khazarica	1
Pseudomonas kirkiae	1
Pseudomonas lalkuanensis	1
Pseudomonas laurentiana	1
Pseudomonas laurylsulfatiphila	1
Pseudomonas laurylsulfativorans	1
Pseudomonas leptonychotis	1
Pseudomonas linyingensis	1
Pseudomonas litoralis	1
Pseudomonas mangrovi	1
Pseudomonas matsuisoli	1
Pseudomonas meliae	1
Pseudomonas mohnii	1
Pseudomonas multiresinivorans	1
Pseudomonas nabeulensis	1
Pseudomonas nicosulfuronedens	1
Pseudomonas nitritireducens	1
Pseudomonas oceani	1
Pseudomonas oryzae	1
Pseudomonas ovata	1
Pseudomonas panipatensis	1
Pseudomonas paracarnis	1
Pseudomonas paralactis	1
Pseudomonas pertucinogena	1
Pseudomonas pharmacofabricae	1
Pseudomonas piscis	1
Pseudomonas pohangensis	1
Pseudomonas profundi	1
Pseudomonas punonensis	1
Pseudomonas qingdaonensis	1
Pseudomonas reidholzensis	1
Pseudomonas rhizosphaerae	1
Pseudomonas sagittaria	1
Pseudomonas salegens	1
Pseudomonas salina	1
Pseudomonas saponiphila	1
Pseudomonas sediminis	1
Pseudomonas segetis	1
Pseudomonas shirazica	1
Pseudomonas sichuanensis	1
Pseudomonas sihuiensis	1
Pseudomonas silesiensis	1
Pseudomonas sivasensis	1
Pseudomonas straminea	1
Pseudomonas taeanensis	1
Pseudomonas taiwanensis	1
Pseudomonas urumqiensis	1
Pseudomonas viciae	1
Pseudomonas wadenswilerensis	1
Pseudomonas xiamenensis	1
Pseudomonas yangmingensis	1
Pseudomonas zeshuii	1
