## Supplementary material for "Network analysis of ten thousand genomes shed light on *Pseudomonas* diversity and classification": Table S3

### Sheet: Sheet1 - Table S2. Representati
Table S3. Representative genome for each community detected in the Pseudomonas distance network.
Genbank Accession	community epithet	group epithet	subgroup epithet	Community Number	Community Size	GC	bases	CDS	lineage epithet
GCA_000019225.1	japonicus						4576573	3616	unclassified
GCA_000026105.1	entomophila	putida		518	1	64.16	5888780	5069	fluorescens
GCA_000621225.1	mosselii	putida		127	10	63.95	6260844	5737	fluorescens
GCA_900110655.1	soli	putida		176	15	63.95	5644909	5096	fluorescens
GCA_004519305.1	spp223	putida		223	1	64.41	5397858	4777	fluorescens
GCA_003231305.1	sichuanensis	putida		158	4	63.86	6035937	5461	fluorescens
GCA_005796105.1	spp376	putida		376	1	62.44	5298666	4660	fluorescens
GCA_003410295.1	spp67	putida		67	3	63.38	5208480	4529	fluorescens
GCA_009078365.1	spp37	putida		37	11	63.23	5519299	4886	fluorescens
GCA_000282535.1	spp8	putida		8	1	63.15	5818772	5182	fluorescens
GCA_000688275.1	plecoglossicida	putida		128	5	62.98	5347571	4834	fluorescens
GCA_003241405.1	spp34	putida		34	4	61.92	5772274	5288	fluorescens
GCA_003936645.1	spp59	putida		59	6	61.9	5618726	5142	fluorescens
GCA_000620365.1	spp202	putida		202	5	62.76	5752811	5234	fluorescens
GCA_001320245.1	spp201	putida		201	1	62.39	6089375	5498	fluorescens
GCA_001320485.1	spp73	putida		73	3	62.85	5718736	5206	fluorescens
GCA_009391885.1	spp278	putida		278	1	62.91	6075282	5600	fluorescens
GCA_002906835.1	spp402	putida		402	3	62.5	5919341	5479	fluorescens
GCA_003097235.1	spp328	putida		328	2	62.72	6217874	5523	fluorescens
GCA_002113525.1	spp312	putida		312	6	63.74	5990820	5334	fluorescens
GCA_001319945.1	spp152	putida		152	1	60.37	5547282	5241	fluorescens
GCA_007677725.1	spp412	putida		412	1	62.5	5075835	4551	fluorescens
GCA_000412675.1	putida	putida		32	15	62.33	6156701	5427	fluorescens
GCA_900187545.1	spp45	putida		45	11	62.14	5967646	5377	fluorescens
GCA_001750465.1	spp101	putida		101	7	62.36	5760798	5199	fluorescens
GCA_900291035.1	alloputida	putida		49	69	61.99	5707279	5135	fluorescens
GCA_000621245.1	monteilii	putida		64	35	61.49	6308713	5915	fluorescens
GCA_003205205.1	spp257	putida		257	1	62.12	5671066	5026	fluorescens
GCA_009932375.1	juntendi	putida		11	25	62.66	5652816	5134	fluorescens
GCA_000511325.1	spp48	putida		48	54	63.28	5891312	5143	fluorescens
GCA_002113185.1	spp326	putida		326	3	63.02	5560570	4987	fluorescens
GCA_002386445.1	spp347	putida		347	1	63.12	5204545	4730	fluorescens
GCA_012975065.1	spp550	putida		550	1	63.28	5679110	5052	fluorescens
GCA_003331055.1	spp168	putida		168	1	63.82	5214441	4646	fluorescens
GCA_000935045.1	spp215	putida		215	1	62.45	6346514	5594	fluorescens
GCA_003627215.1	spp476	putida		476	2	61.3	6335721	5811	fluorescens
GCA_000621265.1	fulva	putida		167	31	61.71	4770636	4293	fluorescens
GCA_001477225.1	spp140	putida		140	7	61.8	4823069	4309	fluorescens
GCA_000730645.1	parafulva	putida		207	3	62.48	4954362	4445	fluorescens
GCA_900187555.1	spp230	putida		230	4	62.63	5970822	5310	fluorescens
GCA_900230145.1	spp430	putida		430	5	62.38	6102725	5407	fluorescens
GCA_004357765.1	spp144	putida		144	1	61.89	5562289	4972	fluorescens
GCA_005080685.1	spp514	putida		514	1	62.99	6610151	5999	fluorescens
GCA_000425785.1	taiwanensis	putida		311	4	61.84	5415134	4939	fluorescens
GCA_001753835.1	spp197	putida		197	2	62.04	5876827	5349	fluorescens
GCA_900102675.1	guariconensis	putida		146	7	62.6	5079034	4604	fluorescens
GCA_002094795.1	spp282	putida		282	1	62.79	5679262	5243	fluorescens
GCA_002843585.1	spp137	putida		137	4	61.84	5404596	4808	fluorescens
GCA_900536025.1	reidholzensis	putida		391	1	64.09	6162601	5430	fluorescens
GCA_000425745.1	cremoricolorata	putida		453	1	63.49	4655082	4108	fluorescens
GCA_000759535.1	spp524	putida		524	1	63.24	4780403	4267	fluorescens
GCA_002434265.1	spp496	putida		496	1	64.18	4695054	4086	fluorescens
GCA_007665485.1	spp368	putida		368	6	64.4	4744673	4047	fluorescens
GCA_902498185.1	spp276	putida		276	1	62.68	4854699	4343	fluorescens
GCA_000425805.1	vranovensis	putida		403	2	61.51	5697807	5221	fluorescens
GCA_000746525.1	alkylphenolica	putida		523	2	60.63	5764622	5273	fluorescens
GCA_003024385.1	spp383	putida		383	1	60.31	5029268	4615	fluorescens
GCA_004025535.1	spp436	putida		436	1	61.08	6163245	5549	fluorescens
GCA_004353925.1	spp355	putida		355	1	59.8	5876002	5218	fluorescens
GCA_002845275.1	spp172	putida		172	2	59.68	5520091	4956	fluorescens
GCA_004803755.1	spp541	putida		541	1	58.74	5820432	5294	fluorescens
GCA_000696345.1	donghuensis	putida		315	4	62.38	5622491	5143	fluorescens
GCA_902497775.1	spp275	putida		275	3	61.94	6021803	5401	fluorescens
GCA_900497695.1	wadenswilerensis	putida		415	2	62.39	5966371	5431	fluorescens
GCA_003731745.1	spp273	putida		273	3	62.79	5720364	5149	fluorescens
GCA_004214895.1	tructae	putida		540	1	61.83	5685196	5083	fluorescens
GCA_000319305.2	spp292	putida		292	2	62.73	6787172	6434	fluorescens
GCA_001941965.1	spp277	putida		277	1	63.45	7064252	6274	fluorescens
GCA_000730585.1	japonica	putida		139	2	64.16	6663130	5738	fluorescens
GCA_003231275.1	huaxiensis	putida		134	1	62.26	7241783	6362	fluorescens
GCA_900187455.1	spp379	putida		379	1	62.7	7236388	6311	fluorescens
GCA_003105155.1	spp294	putida		294	1	62.95	4839778	4385	fluorescens
GCA_003752325.1	spp166	putida		166	10	64.47	5595746	5033	fluorescens
GCA_010671725.1	brassicae	putida		565	1	63.41	5519759	5710	fluorescens
GCA_002858665.1	spp38	putida		38	3	59.78	5328463	4889	fluorescens
GCA_014648275.1	laurentiana	putida		572	1	58.89	5217212	4722	fluorescens
GCA_009905435.1	spp242	putida		242	1	60.3	6009073	5532	fluorescens
GCA_011355085.1	akapageensis	putida		250	1	60.2	6373949	5762	fluorescens
GCA_000263855.1	spp293	putida		293	1	62.5	6305789	5696	fluorescens
GCA_009765425.1	spp31	putida		31	1	63.4	6044088	5440	fluorescens
GCA_000761155.1	rhizosphaerae	putida		525	1	61.99	4688635	4127	fluorescens
GCA_900105555.1	coleopterorum	putida		113	6	62.03	4922895	4355	fluorescens
GCA_900589765.1	spp83	putida		83	7	62.32	4527319	3998	fluorescens
GCA_002379585.1	spp247	putida		247	1	61.95	4990470	4385	fluorescens
GCA_003097215.1	spp434	putida		434	4	62.76	4847839	4409	fluorescens
GCA_012033695.1	spp372	putida		372	1	59.45	4982754	4570	fluorescens
GCA_902375475.1	spp501	putida		501	2	62.34	4723534	4234	fluorescens
GCA_000217955.3	spp432	fluorescens		432	1	58.7	6195154	5848	fluorescens
GCA_002901545.1	spp225	fluorescens		225	22	58.86	6239543	5690	fluorescens
GCA_003732225.1	spp418	fluorescens		418	1	58.83	5976355	5305	fluorescens
GCA_001874645.1	spp511	fluorescens		511	1	58.5	6118567	5752	fluorescens
GCA_002980155.1	spp262	fluorescens		262	2	60.53	6263738	5619	fluorescens
GCA_009866725.1	spp321	fluorescens		321	3	60.92	6098674	5394	fluorescens
GCA_009905775.1	spp180	fluorescens		180	1	61.03	5904349	5334	fluorescens
GCA_900187415.1	spp136	fluorescens		136	4	60.4	5383918	4883	fluorescens
GCA_900109995.1	spp373	fluorescens		373	2	61.31	5293913	4749	fluorescens
GCA_000276585.1	spp40	fluorescens	sb_mandelii	40	13	59.08	6620769	5986	fluorescens
GCA_902497605.1	spp94	fluorescens	sb_mandelii	94	5	59.12	6661278	5975	fluorescens
GCA_000282235.1	spp4	fluorescens	sb_mandelii	4	4	59.13	6516177	5784	fluorescens
GCA_004365765.1	helmanticensis	fluorescens	sb_mandelii	288	4	59.07	6628093	5853	fluorescens
GCA_900582195.1	spp236	fluorescens	sb_mandelii	236	2	59.24	6370862	5664	fluorescens
GCA_000802985.1	spp342	fluorescens	sb_mandelii	342	2	59.1	6801363	6052	fluorescens
GCA_003732425.1	spp487	fluorescens	sb_mandelii	487	1	59.43	6348319	5602	fluorescens
GCA_900110195.1	spp424	fluorescens	sb_mandelii	424	4	59.2	6581720	5803	fluorescens
GCA_005938625.1	spp171	fluorescens	sb_mandelii	171	1	58.93	6954842	6173	fluorescens
GCA_001648775.1	spp369	fluorescens	sb_mandelii	369	1	59.46	6542803	5778	fluorescens
GCA_004124275.1	spp538	fluorescens	sb_mandelii	538	1	59.46	6268469	5508	fluorescens
GCA_009764635.1	spp55	fluorescens	sb_mandelii	55	2	59.21	6722160	6096	fluorescens
GCA_902706155.1	spp174	fluorescens	sb_mandelii	174	2	58.89	6334694	5632	fluorescens
GCA_009764645.1	spp90	fluorescens	sb_mandelii	90	1	59.41	6053559	5391	fluorescens
GCA_900580925.1	spp103	fluorescens	sb_mandelii	103	1	59.29	6361224	5691	fluorescens
GCA_902498085.1	spp352	fluorescens	sb_mandelii	352	9	59.3	6410764	5744	fluorescens
GCA_002836515.1	spp366	fluorescens	sb_mandelii	366	1	59.7	5960515	5356	fluorescens
GCA_004801935.1	atacamensis	fluorescens	sb_mandelii	89	51	59.88	6170633	5458	fluorescens
GCA_900105805.1	spp36	fluorescens	sb_mandelii	36	7	60.17	6092541	5341	fluorescens
GCA_900105485.1	granadensis	fluorescens	sb_mandelii	554	2	60.15	5943170	5195	fluorescens
GCA_902825215.1	spp528	fluorescens	sb_mandelii	528	2	59.75	6251798	5492	fluorescens
GCA_900636825.1	spp560	fluorescens	sb_mandelii	560	1	58.96	6033966	5360	fluorescens
GCA_002813455.1	baetica	fluorescens	sb_mandelii	203	4	58.76	6902809	6168	fluorescens
GCA_003353505.1	spp284	fluorescens	sb_mandelii	284	8	58.82	6127106	5552	fluorescens
GCA_002901475.1	spp235	fluorescens	sb_mandelii	235	1	59.27	6702345	6073	fluorescens
GCA_011369485.1	atagonensis	fluorescens	sb_mandelii	272	1	59.62	6126528	5419	fluorescens
GCA_000292795.1	spp17	fluorescens	sb_mandelii	17	2	59.95	6300486	5568	fluorescens
GCA_002407625.1	spp110	fluorescens	sb_mandelii	110	18	60.29	6047904	5356	fluorescens
GCA_002287825.1	moraviensis	fluorescens	sb_mandelii	23	9	60.32	6124581	5477	fluorescens
GCA_003061005.1	spp108	fluorescens	sb_mandelii	108	1	60.23	5954435	5338	fluorescens
GCA_012986595.1	koreensis	fluorescens	sb_mandelii	452	5	60.56	6086647	5454	fluorescens
GCA_003999415.1	spp349	fluorescens	sb_mandelii	349	1	60.1	6371031	5808	fluorescens
GCA_000633255.1	spp345	fluorescens	sb_mandelii	345	1	60.31	6361690	5674	fluorescens
GCA_002878485.1	spp159	fluorescens	sb_mandelii	159	1	60.06	6374688	5632	fluorescens
GCA_003732725.1	spp473	fluorescens	sb_mandelii	473	1	60.14	6294190	5525	fluorescens
GCA_001594225.2	glycinae	fluorescens	sb_mandelii	188	44	60.48	6396728	5692	fluorescens
GCA_001679645.1	spp170	fluorescens	sb_mandelii	170	1	60.62	5971527	5402	fluorescens
GCA_003576265.1	spp337	fluorescens	sb_mandelii	337	9	60.49	6445406	5766	fluorescens
GCA_002112425.1	spp440	fluorescens	sb_mandelii	440	7	60.28	6269860	5668	fluorescens
GCA_012974785.1	spp549	fluorescens	sb_mandelii	549	1	60.42	6336169	5670	fluorescens
GCA_002882485.1	spp274	fluorescens	sb_mandelii	274	5	60.26	6509227	5846	fluorescens
GCA_002113335.1	spp318	fluorescens	sb_mandelii	318	15	64.78	6220141	5465	fluorescens
GCA_000282395.1	spp138	fluorescens	sb_mandelii	138	4	59.66	6489331	5914	fluorescens
GCA_003391585.1	spp25	fluorescens	sb_mandelii	25	5	58.5	7685911	7308	fluorescens
GCA_003387585.1	spp362	fluorescens	sb_mandelii	362	2	59.58	6379741	5764	fluorescens
GCA_002236115.1	jessenii	fluorescens	sb_mandelii	145	11	59.7	6537206	5878	fluorescens
GCA_902498135.1	spp124	fluorescens	sb_mandelii	124	9	59.39	6812631	6136	fluorescens
GCA_002934665.1	laurylsulfatiphila	fluorescens	sb_mandelii	60	9	60.15	6684644	5917	fluorescens
GCA_002113375.1	spp361	fluorescens	sb_mandelii	361	1	60.09	6036404	5480	fluorescens
GCA_002906155.1	laurylsulfativorans	fluorescens	sb_mandelii	441	1	59.61	6686052	5963	fluorescens
GCA_009764265.1	spp157	fluorescens	sb_mandelii	157	2	60.46	6753940	5996	fluorescens
GCA_004348895.1	vancouverensis	fluorescens	sb_mandelii	258	3	60.15	6385632	5805	fluorescens
GCA_001269805.1	spp396	fluorescens	sb_mandelii	396	1	58.84	6356273	5652	fluorescens
GCA_900187615.1	spp308	fluorescens	sb_mandelii	308	2	58.95	6061563	5446	fluorescens
GCA_001421885.1	spp428	fluorescens	sb_mandelii	428	1	59.44	5689447	5152	fluorescens
GCA_000282475.1	spp81	fluorescens	sb_mandelii	81	1	60.21	7287561	6575	fluorescens
GCA_002236105.1	umsongensis	fluorescens	sb_mandelii	92	6	59.73	6701403	6011	fluorescens
GCA_001976065.1	spp30	fluorescens	sb_mandelii	30	3	60.19	6963567	6206	fluorescens
GCA_004321495.1	spp43	fluorescens	sb_mandelii	43	4	59.09	6047587	5449	fluorescens
GCA_008801455.1	reinekei	fluorescens	sb_mandelii	296	4	59.17	6252335	5652	fluorescens
GCA_902497845.1	spp196	fluorescens	sb_mandelii	196	1	59.17	6642968	6014	fluorescens
GCA_000802965.1	spp341	fluorescens	sb_mandelii	341	1	58.96	6418177	5837	fluorescens
GCA_001984065.1	spp65	fluorescens	sb_mandelii	65	1	60.78	6374739	5740	fluorescens
GCA_003228315.1	spp532	fluorescens	sb_mandelii	532	1	60.28	6845198	6188	fluorescens
GCA_002277815.1	spp353	fluorescens	sb_mandelii	353	1	58.4	6730269	6815	fluorescens
GCA_902498195.1	spp420	fluorescens	sb_mandelii	420	1	60.93	6608123	5918	fluorescens
GCA_009861505.1	izuensis	fluorescens	sb_mandelii	238	3	59.59	6867808	6153	fluorescens
GCA_900187565.1	spp232	fluorescens	sb_mandelii	232	2	59.54	6520094	5886	fluorescens
GCA_008801475.1	moorei	fluorescens	sb_mandelii	389	2	59.71	6467828	5951	fluorescens
GCA_900105115.1	mohnii	fluorescens	sb_mandelii	169	4	59.62	6592588	5989	fluorescens
GCA_000282215.1	spp100	fluorescens	sb_mandelii	100	2	58.46	6608328	5955	fluorescens
GCA_003148705.1	spp354	fluorescens	sb_mandelii	354	3	58.64	6803102	6237	fluorescens
GCA_001511755.1	spp79	fluorescens	sb_mandelii	79	4	59.23	6374437	5704	fluorescens
GCA_009761815.1	spp142	fluorescens	sb_mandelii	142	1	59.84	6411688	5708	fluorescens
GCA_001297125.1	spp297	fluorescens	sb_mandelii	297	1	59.1	7441861	6703	fluorescens
GCA_002882675.1	spp199	fluorescens	sb_mandelii	199	7	59	6198021	5604	fluorescens
GCA_003254125.1	spp165	fluorescens	sb_mandelii	165	16	58.93	6407454	5744	fluorescens
GCA_008369325.1	spp351	fluorescens	sb_mandelii	351	1	58.57	6276261	5795	fluorescens
GCA_001308855.1	spp365	fluorescens	sb_mandelii	365	3	59.23	7316866	6370	fluorescens
GCA_003732705.1	spp330	fluorescens	sb_mandelii	330	2	59.51	7135144	6244	fluorescens
GCA_003732665.1	spp410	fluorescens	sb_mandelii	410	1	59.74	7026467	6126	fluorescens
GCA_004364415.1	spp419	fluorescens	sb_mandelii	419	1	60.17	6848368	6154	fluorescens
GCA_008370045.1	spp331	fluorescens	sb_mandelii	331	1	59.8	7184263	6488	fluorescens
GCA_012935675.1	spp547	fluorescens	sb_mandelii	547	2	59.6	7105297	6373	fluorescens
GCA_900105155.1	prosekii	fluorescens	sb_mandelii	97	8	59.56	6092055	5407	fluorescens
GCA_002091695.1	mandelii	fluorescens	sb_mandelii	69	39	59.26	6923671	6295	fluorescens
GCA_003151075.1	spp531	fluorescens	sb_mandelii	531	1	59.07	6730253	6083	fluorescens
GCA_004310295.1	spp209	fluorescens	sb_mandelii	209	1	58.87	6267352	5748	fluorescens
GCA_900103875.1	arsenicoxydans	fluorescens	sb_mandelii	539	2	58.75	6502978	5936	fluorescens
GCA_000282435.1	spp120	fluorescens	sb_mandelii	120	2	59.57	6502113	5906	fluorescens
GCA_902498065.1	spp212	fluorescens	sb_mandelii	212	3	59.39	6211017	5630	fluorescens
GCA_000293885.3	spp519	fluorescens	sb_mandelii	519	1	59.01	6998154	6333	fluorescens
GCA_002091715.1	migulae	fluorescens	sb_mandelii	217	3	59.12	6667355	6012	fluorescens
GCA_000690905.1	spp85	fluorescens	sb_mandelii	85	1	58.61	6124540	5591	fluorescens
GCA_902497785.1	spp309	fluorescens	sb_mandelii	309	1	59.37	6641444	6026	fluorescens
GCA_001661075.1	silesiensis	fluorescens	sb_mandelii	267	5	59.58	6823539	6083	fluorescens
GCA_902497915.1	spp198	fluorescens	sb_mandelii	198	3	59.69	7214667	6540	fluorescens
GCA_902498245.1	spp118	fluorescens	sb_mandelii	118	3	59.66	7454519	6781	fluorescens
GCA_902497995.1	spp107	fluorescens	sb_mandelii	107	2	59.43	6465934	5816	fluorescens
GCA_010095445.1	spp119	fluorescens	sb_mandelii	119	1	58.54	6473030	5878	fluorescens
GCA_900576715.1	spp39	fluorescens	sb_mandelii	39	7	60.13	5884281	5386	fluorescens
GCA_001042905.1	lini	fluorescens	sb_mandelii	106	8	58.82	6495504	5807	fluorescens
GCA_002286815.1	spp246	fluorescens	sb_mandelii	246	1	58.79	6003176	5356	fluorescens
GCA_003732245.1	spp29	fluorescens	sb_mandelii	29	5	59.06	6271154	5545	fluorescens
GCA_900187445.1	spp263	fluorescens	sb_mandelii	263	2	58.68	6218707	5594	fluorescens
GCA_900095355.1	frederiksbergensis	fluorescens	sb_mandelii	164	20	59.39	6453304	5833	fluorescens
GCA_000346775.1	spp302	fluorescens	sb_corrugata	302	1	60.8	6131803	5487	fluorescens
GCA_013608025.1	brassicacearum	fluorescens	sb_corrugata	573	1	60.79	6172913	5466	fluorescens
GCA_000802155.2	spp218	fluorescens	sb_corrugata	218	2	60.45	6569267	5918	fluorescens
GCA_000801235.1	spp27	fluorescens	sb_corrugata	27	1	60.99	6304503	5554	fluorescens
GCA_006227205.1	spp329	fluorescens	sb_corrugata	329	1	60.74	6677054	5742	fluorescens
GCA_001269905.1	corrugata	fluorescens	sb_corrugata	12	8	60.62	6126732	5309	fluorescens
GCA_900106005.1	mediterranea	fluorescens	sb_corrugata	219	13	61.2	6346235	5506	fluorescens
GCA_001269775.1	spp438	fluorescens	sb_corrugata	438	1	60.79	5981037	5112	fluorescens
GCA_900119425.1	spp300	fluorescens	sb_corrugata	300	10	62.01	5951361	5169	fluorescens
GCA_003732065.1	spp195	fluorescens	sb_corrugata	195	3	62.36	6227169	5450	fluorescens
GCA_001269655.1	thivervalensis	fluorescens	sb_corrugata	459	6	61.18	6581995	5724	fluorescens
GCA_900115235.1	spp26	fluorescens	sb_corrugata	26	14	61.08	6637840	5784	fluorescens
GCA_900581005.1	spp270	fluorescens	sb_corrugata	270	1	60.97	6517063	5673	fluorescens
GCA_001269885.1	kilonensis	fluorescens	sb_corrugata	35	44	60.86	6385813	5582	fluorescens
GCA_001468775.2	spp310	fluorescens	sb_corrugata	310	3	60.68	6681652	5822	fluorescens
GCA_013347965.1	bijieensis	fluorescens	sb_corrugata	417	6	60.85	6730360	5931	fluorescens
GCA_001269755.1	spp387	fluorescens	sb_corrugata	387	2	60.71	6303618	5577	fluorescens
GCA_003732125.1	spp397	fluorescens	sb_corrugata	397	2	60.52	6972286	6084	fluorescens
GCA_004786035.1	viciae	fluorescens	sb_corrugata	513	1	60.34	6704877	5784	fluorescens
GCA_006151705.1	spp233	fluorescens		233	8	60.24	6188539	5522	fluorescens
GCA_902497895.1	spp130	fluorescens		130	1	58.99	6340107	5780	fluorescens
GCA_902497875.1	spp135	fluorescens		135	1	59.22	7219127	6589	fluorescens
GCA_000263715.2	spp344	fluorescens	sb_fluorescens	344	5	59.65	6297495	5558	fluorescens
GCA_001439735.1	paralactis	fluorescens	sb_fluorescens	413	1	59.73	6015212	5331	fluorescens
GCA_001439845.1	lactis	fluorescens	sb_fluorescens	28	88	60.02	6733097	6060	fluorescens
GCA_009659615.1	haemolytica	fluorescens	sb_fluorescens	334	3	59.82	6131960	5422	fluorescens
GCA_901482615.1	synxantha	fluorescens	sb_fluorescens	156	16	59.62	6841780	6174	fluorescens
GCA_001439815.1	orientalis	fluorescens	sb_fluorescens	408	6	60.51	6188637	5466	fluorescens
GCA_900004865.1	spp68	fluorescens	sb_fluorescens	68	24	60.33	6314244	5618	fluorescens
GCA_003851685.1	spp535	fluorescens	sb_fluorescens	535	1	60.63	5997145	5353	fluorescens
GCA_003852255.1	spp536	fluorescens	sb_fluorescens	536	10	60.58	5645326	5057	fluorescens
GCA_001730605.1	poae	fluorescens	sb_fluorescens	251	9	60.41	5995312	5287	fluorescens
GCA_001730655.1	trivialis	fluorescens	sb_fluorescens	335	3	60.93	5770912	5034	fluorescens
GCA_001269925.1	spp290	fluorescens	sb_fluorescens	290	1	60.67	6815860	6055	fluorescens
GCA_007858155.1	marginalis	fluorescens	sb_fluorescens	255	22	60.63	7184449	6547	fluorescens
GCA_007858185.1	grimontii	fluorescens	sb_fluorescens	350	2	60.12	7040197	6406	fluorescens
GCA_009866765.1	spp545	fluorescens	sb_fluorescens	545	1	60.06	6611402	5904	fluorescens
GCA_013778535.1	sivasensis	fluorescens	sb_fluorescens	280	11	59.71	6183640	5581	fluorescens
GCA_015163715.1	cyclaminis	fluorescens	sb_fluorescens	52	8	60.25	6614955	6371	fluorescens
GCA_002022365.1	spp346	fluorescens	sb_fluorescens	346	6	60.52	6142928	5559	fluorescens
GCA_900005935.1	spp200	fluorescens	sb_fluorescens	200	6	60.74	5935060	5361	fluorescens
GCA_002345435.1	spp148	fluorescens	sb_fluorescens	148	2	61.2	5065180	4627	fluorescens
GCA_007858255.1	rhodesiae	fluorescens	sb_fluorescens	143	19	60.24	6333130	5743	fluorescens
GCA_000503215.1	canadensis	fluorescens	sb_fluorescens	80	16	60.39	6419614	5840	fluorescens
GCA_900111895.1	simiae	fluorescens	sb_fluorescens	245	13	60.31	6239853	5668	fluorescens
GCA_000612585.1	spp186	fluorescens	sb_fluorescens	186	1	60.87	6653913	6082	fluorescens
GCA_002563895.1	lurida	fluorescens	sb_fluorescens	289	19	60.61	6311648	5655	fluorescens
GCA_002007785.1	spp261	fluorescens	sb_fluorescens	261	4	60.63	6581295	5903	fluorescens
GCA_002091515.1	azotoformans	fluorescens	sb_fluorescens	208	25	61.02	6683742	5926	fluorescens
GCA_001983175.1	cedrina	fluorescens	sb_fluorescens	298	3	60.71	6513568	5827	fluorescens
GCA_012844475.1	spp76	fluorescens	sb_fluorescens	76	1	60.75	6038178	5394	fluorescens
GCA_016937595.1	cedrina	fluorescens	sb_fluorescens	564	1	60.63	5568862	5877	fluorescens
GCA_900005945.1	spp384	fluorescens	sb_fluorescens	384	4	59.81	6357028	5786	fluorescens
GCA_900589445.1	spp15	fluorescens	sb_fluorescens	15	10	60.38	6918198	6193	fluorescens
GCA_003852405.1	spp122	fluorescens	sb_fluorescens	122	2	60.9	6519209	5831	fluorescens
GCA_900583255.1	spp149	fluorescens	sb_fluorescens	149	11	60.94	5705869	5134	fluorescens
GCA_004682045.1	nabeulensis	fluorescens	sb_fluorescens	151	3	60.28	6763512	6079	fluorescens
GCA_014230465.1	cremoris	fluorescens	sb_fluorescens	512	2	60.05	7222524	6553	fluorescens
GCA_004682055.1	kairouanensis	fluorescens	sb_fluorescens	205	1	60.37	6702324	6064	fluorescens
GCA_900582105.1	spp87	fluorescens	sb_fluorescens	87	8	59.69	6286060	5687	fluorescens
GCA_003612935.1	spp348	fluorescens	sb_fluorescens	348	4	61.67	6791087	5981	fluorescens
GCA_900580675.1	spp98	fluorescens	sb_fluorescens	98	1	60.92	6046422	5532	fluorescens
GCA_900591205.1	spp301	fluorescens	sb_fluorescens	301	1	60.66	6452832	5771	fluorescens
GCA_900590885.1	spp426	fluorescens	sb_fluorescens	426	2	61.25	6285067	5705	fluorescens
GCA_900600365.1	spp339	fluorescens	sb_fluorescens	339	7	60.78	6589146	5891	fluorescens
GCA_001870435.1	costantinii	fluorescens	sb_fluorescens	516	2	59.39	7246478	6472	fluorescens
GCA_002022275.1	spp316	fluorescens	sb_fluorescens	316	1	60.18	6822437	6111	fluorescens
GCA_002813445.1	tolaasii	fluorescens	sb_fluorescens	104	5	60.58	6792797	6044	fluorescens
GCA_002263605.1	spp96	fluorescens	sb_fluorescens	96	2	59.81	6484439	5847	fluorescens
GCA_010634845.1	antarctica	fluorescens	sb_fluorescens	63	3	59.53	6368703	5768	fluorescens
GCA_007713445.1	spp404	fluorescens	sb_fluorescens	404	5	60.54	6330696	5720	fluorescens
GCA_009834565.1	spp515	fluorescens	sb_fluorescens	515	1	59.99	6829095	6091	fluorescens
GCA_003208475.1	spp260	fluorescens	sb_fluorescens	260	1	58.86	6511181	6074	fluorescens
GCA_005938045.2	spp193	fluorescens	sb_fluorescens	193	18	60.09	6632121	5883	fluorescens
GCA_900215245.1	fluorescens	fluorescens	sb_fluorescens	61	14	59.99	6511547	5879	fluorescens
GCA_009296165.1	kitaguniensis	fluorescens	sb_fluorescens	44	5	59.48	5872402	5532	fluorescens
GCA_003031675.1	palleroniana	fluorescens	sb_fluorescens	243	5	60.54	6119217	5457	fluorescens
GCA_004519345.1	spp371	fluorescens	sb_fluorescens	371	5	60.18	6321607	5583	fluorescens
GCA_001439695.1	veronii	fluorescens	sb_fluorescens	99	28	60.72	6997867	6223	fluorescens
GCA_900102035.1	extremaustralis	fluorescens	sb_fluorescens	175	5	60.61	6674429	6072	fluorescens
GCA_002884045.1	spp56	fluorescens	sb_fluorescens	56	19	60.27	7168841	6567	fluorescens
GCA_001050345.1	fildesensis	fluorescens	sb_fluorescens	381	1	60.14	6313355	5753	fluorescens
GCA_002204795.1	spp162	fluorescens	sb_fluorescens	162	1	60.4	6637011	5989	fluorescens
GCA_002881675.1	spp10	fluorescens	sb_fluorescens	10	17	60.84	7384846	6694	fluorescens
GCA_900105735.1	yamanorum	fluorescens	sb_fluorescens	340	5	60.33	7087525	6337	fluorescens
GCA_012935715.1	spp237	fluorescens	sb_fluorescens	237	2	60.95	7300098	6577	fluorescens
GCA_009707515.1	spp241	fluorescens		241	1	58.88	5757777	5163	fluorescens
GCA_009724245.1	spelaei	fluorescens		266	1	59.35	6560386	5818	fluorescens
GCA_012935695.1	spp548	fluorescens		548	1	59.21	6471780	5765	fluorescens
GCA_000730425.1	spp517	fluorescens	sb_gessardii	517	2	60.13	6064456	5411	fluorescens
GCA_001983165.1	gessardii	fluorescens	sb_gessardii	123	8	60.39	6508266	5817	fluorescens
GCA_012985575.1	spp231	fluorescens	sb_gessardii	231	10	60.39	6414845	5736	fluorescens
GCA_012985465.1	spp287	fluorescens	sb_gessardii	287	5	60.9	6328863	5720	fluorescens
GCA_007858275.1	proteolytica	fluorescens	sb_gessardii	173	20	60.41	6350040	5733	fluorescens
GCA_007858285.1	brenneri	fluorescens	sb_gessardii	324	4	60.19	5987712	5387	fluorescens
GCA_900106045.1	mucidolens	fluorescens	sb_gessardii	317	4	59.09	5853167	5300	fluorescens
GCA_008369285.1	spp163	fluorescens		163	2	58.6	6100877	5760	fluorescens
GCA_900187645.1	spp421	fluorescens		421	1	62.27	5304569	4707	fluorescens
GCA_000633395.1	spp281	fluorescens		281	1	62.93	7425465	6614	fluorescens
GCA_009908205.1	spp239	fluorescens		239	2	61.55	7178696	6396	fluorescens
GCA_001705995.2	spp33	fluorescens		33	5	62.09	7675262	7002	fluorescens
GCA_009380155.1	piscis	fluorescens		234	6	63.56	6927622	6311	fluorescens
GCA_003205275.1	spp178	fluorescens	sb_protegens	178	10	62.37	6678986	5893	fluorescens
GCA_003732485.1	spp295	fluorescens	sb_protegens	295	1	61.79	7220239	6450	fluorescens
GCA_009861525.1	spp502	fluorescens	sb_protegens	502	1	61.61	6672566	5986	fluorescens
GCA_900105185.1	saponiphila	fluorescens	sb_protegens	194	10	62.79	7375852	6875	fluorescens
GCA_900560965.1	protegens	fluorescens	sb_protegens	53	56	63.39	6868303	6132	fluorescens
GCA_003731765.1	spp482	fluorescens		482	1	62.39	7012595	6246	fluorescens
GCA_000963835.1	spp507	fluorescens		507	2	64.01	6662896	5919	fluorescens
GCA_001921865.1	spp460	fluorescens		460	1	63.61	6755444	5910	fluorescens
GCA_003945765.1	chlororaphis	fluorescens	sb_chlororaphis	41	93	62.98	6808187	6053	fluorescens
GCA_900107395.1	spp405	fluorescens		405	1	62.43	6734225	5969	fluorescens
GCA_002018875.1	spp182	fluorescens		182	2	62	7549149	6782	fluorescens
GCA_000280765.1	spp129	fluorescens	sb_asplenii	129	2	61.86	7664197	6877	fluorescens
GCA_000280785.1	agarici	fluorescens	sb_asplenii	249	3	58.41	5502558	4960	fluorescens
GCA_000364705.1	spp13	fluorescens	sb_asplenii	13	1	63.14	6515326	5712	fluorescens
GCA_001293465.1	spp291	fluorescens	sb_asplenii	291	1	63.25	7138446	6295	fluorescens
GCA_900105475.1	asplenii	fluorescens	sb_asplenii	21	6	61.22	6529636	5637	fluorescens
GCA_000820515.1	spp206	fluorescens		206	1	61.79	6599451	5818	fluorescens
GCA_002814235.1	spp313	fluorescens		313	1	61.42	7476649	6471	fluorescens
GCA_009295765.1	spp57	fluorescens		57	1	60.95	7737217	6944	fluorescens
GCA_003663905.1	spp534	fluorescens		534	4	61.22	7673868	6653	fluorescens
GCA_000282975.1	spp179	fluorescens	sb_fragi	179	1	56.41	5227694	4752	fluorescens
GCA_001043025.1	helleri	fluorescens	sb_fragi	16	19	58.1	5676287	5033	fluorescens
GCA_001411475.1	endophytica	fluorescens	sb_fragi	78	1	55.16	4973838	4566	fluorescens
GCA_007858365.1	saxonica	fluorescens	sb_fragi	155	2	56.3	5310198	4837	fluorescens
GCA_009600465.1	spp111	fluorescens	sb_fragi	111	4	56.32	5338601	5028	fluorescens
GCA_000346225.2	spp125	fluorescens	sb_fragi	125	6	58.67	5018820	4479	fluorescens
GCA_001294575.1	versuta	fluorescens	sb_fragi	286	3	58.23	5149788	4650	fluorescens
GCA_001043005.1	psychrophila	fluorescens	sb_fragi	150	6	57.49	5334010	4819	fluorescens
GCA_002091615.1	fragi	fluorescens	sb_fragi	211	24	59.37	5028176	4534	fluorescens
GCA_002269055.1	spp306	fluorescens	sb_fragi	306	2	58.11	5209984	4781	fluorescens
GCA_900618535.1	bubulae	fluorescens	sb_fragi	62	18	58.16	5028196	4545	fluorescens
GCA_900106095.1	deceptionensis	fluorescens	sb_fragi	489	2	58.51	5096762	4606	fluorescens
GCA_900475285.1	taetrolens	fluorescens	sb_fragi	464	4	58.27	4843871	4362	fluorescens
GCA_001042985.1	lundensis	fluorescens	sb_fragi	131	34	58.54	4992502	4607	fluorescens
GCA_002269125.1	spp214	fluorescens	sb_fragi	214	4	57.67	4797600	4452	fluorescens
GCA_001043055.1	weihenstephanensis	fluorescens	sb_fragi	269	4	57.31	4792107	4406	fluorescens
GCA_000416235.1	spp229	syringae		229	2	58.88	6413999	5758	fluorescens
GCA_001698815.1	spp304	syringae		304	1	58.58	6600237	5899	fluorescens
GCA_000737245.1	spp264	syringae		264	1	57.84	5809138	5188	fluorescens
GCA_900590755.1	spp416	syringae		416	1	58.48	5869996	5229	fluorescens
GCA_900601905.1	spp358	syringae		358	1	58.95	5574185	4996	fluorescens
GCA_002158995.1	caspiana	syringae		375	1	56.49	6103762	5534	fluorescens
GCA_900187575.1	spp425	syringae		425	1	57.1	6428966	5885	fluorescens
GCA_900602545.1	spp9	syringae		9	5	57.08	6333048	5689	fluorescens
GCA_900602065.1	spp82	syringae		82	2	57.25	6059966	5469	fluorescens
GCA_900585905.1	spp431	syringae		431	1	59.85	5023297	4472	fluorescens
GCA_000444135.1	avellanae	syringae		5	236	58.56	5928135	5403	fluorescens
GCA_000452665.2	spp47	syringae		47	3	58.98	5503011	4917	fluorescens
GCA_000452705.3	spp95	syringae		95	2	58.52	5811653	5138	fluorescens
GCA_900100365.1	cannabina	syringae		20	16	58.46	6388314	5960	fluorescens
GCA_000452765.2	tremae	syringae		14	75	57.91	5719730	5246	fluorescens
GCA_002093745.1	spp374	syringae		374	2	59.07	5686785	4986	fluorescens
GCA_000597765.1	syringae	syringae		2	197	58.96	6072447	5246	fluorescens
GCA_900103225.1	congelans	syringae		66	15	59.27	5737059	4995	fluorescens
GCA_001400735.1	caricapapayae	syringae		77	11	58.32	6250381	5748	fluorescens
GCA_002699855.1	amygdali	syringae		1	177	58.24	5701753	5270	fluorescens
GCA_001305955.1	viridiflava	syringae		19	1346	59.38	5913637	5263	fluorescens
GCA_002723575.1	spp429	syringae		429	1	59.17	5807618	5203	fluorescens
GCA_002087235.1	floridensis	syringae		51	1	59.17	6103707	5586	fluorescens
GCA_003702045.1	spp343	syringae		343	1	59	5659900	4949	fluorescens
GCA_900143095.1	asturiensis	syringae		105	4	59.07	6174096	5515	fluorescens
GCA_003935425.1	spp450	syringae		450	1	60.97	5464443	4846	fluorescens
GCA_003416755.1	spp75	syringae		75	6	58.42	5864912	5057	fluorescens
GCA_015471425.1	cichorii	syringae		133	6	58.13	5922346	5100	fluorescens
GCA_003700275.1	spp226	syringae		226	1	58.65	6016948	5255	fluorescens
GCA_000829415.1	spp526	syringae		526	1	60.74	6332373	5571	fluorescens
GCA_001423155.1	spp192	syringae		192	3	62.17	6376752	5614	fluorescens
GCA_900589395.1	spp244	syringae		244	3	62.28	6176625	5489	fluorescens
GCA_000759445.1	lutea	lutea		505	1	60.15	5647497	4974	fluorescens
GCA_001705435.1	spp388	lutea		388	1	60.26	5951121	5232	fluorescens
GCA_900111735.1	graminis	lutea		224	4	60.19	5852045	5216	fluorescens
GCA_004364335.1	spp451	lutea		451	1	60.5	6028108	5327	fluorescens
GCA_900585705.1	spp386	lutea		386	3	60.39	5803671	5119	fluorescens
GCA_000974525.1	spp161	lutea		161	3	59.36	6886250	6307	fluorescens
GCA_900100795.1	abietaniphila	lutea		360	1	59.44	7222451	6570	fluorescens
GCA_002080045.1	spp401	lutea		401	1	59.56	7033683	6304	fluorescens
GCA_003605735.1	spp364	lutea		364	1	59.12	6868005	6307	fluorescens
GCA_002338065.1	spp456	lutea		456	1	59.96	5964717	5313	fluorescens
GCA_009905615.1	spp357	lutea		357	1	60.18	6493286	5824	fluorescens
GCA_003052515.2	spp367	lutea		367	2	60.11	5916116	5305	fluorescens
GCA_002419965.1	spp327	lutea		327	1	59.41	6333495	5684	fluorescens
GCA_004364435.1	spp392	lutea		392	1	58.76	5439770	4900	fluorescens
GCA_002934685.1	bohemica	lutea		220	1	59.48	6480989	5883	fluorescens
GCA_900108875.1	spp493	lutea		493	1	60.15	6061572	5387	fluorescens
GCA_003208235.1	spp466			466	1	59.42	5746818	5121	unclassified
GCA_003217055.1	spp446			446	3	61.44	5718029	5199	unclassified
GCA_900601305.1	spp213			213	2	60.91	5341047	4698	unclassified
GCA_900601405.1	spp259			259	4	60.8	5357106	4745	unclassified
GCA_003596405.1	spp499			499	1	60.64	5626424	5166	unclassified
GCA_005502935.1	spp414			414	2	62.48	4232709	3803	unclassified
GCA_000364625.1	thermotolerans			285	2	66.78	3752096	3481	unclassified
GCA_003595175.1	spp533			533	1	64.52	4949615	4383	unclassified
GCA_000287395.1	spp409	oleovorans		409	5	64.71	5071608	4631	aeruginosa
GCA_900104265.1	guguanensis	oleovorans		457	1	64.13	5084171	4566	aeruginosa
GCA_000418555.1	spp427	oleovorans		427	1	63.42	5089000	4712	aeruginosa
GCA_009932725.1	yangonensis	oleovorans		191	3	62.9	5054316	4603	aeruginosa
GCA_002439135.1	spp46	oleovorans		46	3	63.29	4953859	4614	aeruginosa
GCA_900636545.1	mendocina	oleovorans		398	10	62.76	5192837	4768	aeruginosa
GCA_008041835.1	spp72	oleovorans		72	1	61.78	4793983	4548	aeruginosa
GCA_002091495.1	alcaliphila	oleovorans		444	2	62.89	5327273	4914	aeruginosa
GCA_902506495.1	spp503	oleovorans		503	1	62.47	5224806	4755	aeruginosa
GCA_002741095.1	spp121	oleovorans		121	20	62.59	5474114	5098	aeruginosa
GCA_002091815.1	oleovorans	oleovorans		102	13	62.08	4870767	4676	aeruginosa
GCA_003935455.1	spp221	oleovorans		221	6	62.38	4981452	4650	aeruginosa
GCA_001567565.1	spp422	oleovorans		422	1	62.99	5265005	4824	aeruginosa
GCA_900115475.1	composti	oleovorans		147	2	62.39	5392494	4918	aeruginosa
GCA_003550255.1	spp483			483	2	62.38	5567139	5095	unclassified
GCA_004521985.1	khazarica			222	6	64.95	5207281	4801	unclassified
GCA_902506535.1	spp494			494	1	60.86	4787190	4411	unclassified
GCA_003696305.1	spp359			359	1	66.62	4876896	4480	unclassified
GCA_000498575.2	taeanensis	anguilliseptica		475	1	60.92	5454863	4906	fluorescens
GCA_007993865.1	spp338	anguilliseptica		338	1	62.24	5022697	4520	fluorescens
GCA_002025205.1	spp529	anguilliseptica		529	1	61.73	5040792	4575	fluorescens
GCA_013184545.1	spp320	anguilliseptica		320	1	63.47	5513010	4879	fluorescens
GCA_900115555.1	borbori	anguilliseptica		228	1	62.99	5270473	4683	fluorescens
GCA_900100495.1	benzenivorans	anguilliseptica		393	1	65.2	5743144	5145	fluorescens
GCA_002354655.1	spp336	anguilliseptica		336	1	62.14	4833297	4369	fluorescens
GCA_001446935.1	spp477	anguilliseptica		477	1	56.69	4522705	4142	fluorescens
GCA_001465025.1	spp183	anguilliseptica		183	1	58.64	4016501	3741	fluorescens
GCA_003060885.1	spp491	anguilliseptica		491	1	59.98	4391151	4030	fluorescens
GCA_004920405.1	leptonychotis	anguilliseptica		484	1	58.8	4391661	4040	fluorescens
GCA_900113745.1	guineae	anguilliseptica		498	1	58.47	4149587	3814	fluorescens
GCA_012986145.1	peli	anguilliseptica		254	6	59.7	4511138	4282	fluorescens
GCA_900105355.1	anguilliseptica	anguilliseptica		495	2	60.21	5229617	5155	fluorescens
GCA_009763245.1	spp500	anguilliseptica		500	1	62.95	3958210	3626	fluorescens
GCA_900110925.1	cuatrocienegasensis	anguilliseptica		216	2	61.84	5358739	4800	fluorescens
GCA_002163625.1	spp530	anguilliseptica		530	1	54.27	4926954	4467	fluorescens
GCA_900188155.1	segetis	anguilliseptica		458	2	56.69	4725422	4344	fluorescens
GCA_900116605.1	marincola	anguilliseptica		411	5	57.07	5020984	4578	fluorescens
GCA_000514215.1	spp443	straminea		443	4	63.37	4910367	4419	fluorescens
GCA_900112645.1	straminea	straminea		448	2	63.22	4992198	4560	fluorescens
GCA_001945395.1	spp332	straminea		332	1	63.13	5493442	5028	fluorescens
GCA_001945445.1	spp322	straminea		322	2	63.14	5400277	4839	fluorescens
GCA_001839655.1	spp454	straminea		454	1	64.05	5049717	4504	fluorescens
GCA_900113905.1	argentinensis	straminea		437	2	63.57	5108022	4619	fluorescens
GCA_003253735.1	spp445	straminea		445	1	63.11	5283927	4743	fluorescens
GCA_900142655.1	punonensis	straminea		472	1	61.81	4809638	4444	fluorescens
GCA_900102335.1	seleniipraecipitans	straminea		435	2	61.51	4546163	4200	fluorescens
GCA_000834555.1	spp256	straminea		256	1	62.37	5880416	5194	fluorescens
GCA_002091575.1	flavescens	straminea		325	2	63.48	5849540	5279	fluorescens
GCA_004327275.1	daroniae			307	4	61.98	5570084	5047	unclassified
GCA_004327225.1	dryadis			189	3	64.97	5730738	4929	unclassified
GCA_000467105.1	alcaligenes			185	7	64.77	4822696	4436	unclassified
GCA_003205495.1	spp486			486	1	66.5	4012525	3805	unclassified
GCA_000761545.1	spp380			380	1	64.82	4796777	4504	unclassified
GCA_005508865.1	spp497			497	1	65.61	4743120	4500	unclassified
GCA_001592875.1	spp406			406	1	63.94	4512330	4153	unclassified
GCA_013200955.1	spp551			551	1	63.44	4442650	3963	unclassified
GCA_902506505.1	spp462			462	3	65.8	4270729	3931	unclassified
GCA_002304225.1	spp455			455	1	62.37	3708101	3495	unclassified
GCA_014635625.1	fluvialis			305	3	62.64	3312467	3067	unclassified
GCA_900105995.1	pohangensis			559	1	59.61	3769689	3446	unclassified
GCA_000235745.2	spp126	stutzeri		126	1	60.57	4226982	3882	aeruginosa
GCA_900129835.1	xanthomarina	stutzeri		485	2	60.34	4308853	3968	aeruginosa
GCA_002360755.1	spp141	stutzeri		141	6	60.15	4868882	4555	aeruginosa
GCA_002453425.1	spp70	stutzeri		70	9	60.15	4360934	3997	aeruginosa
GCA_002387205.1	spp240	stutzeri		240	2	61.17	4405757	4063	aeruginosa
GCA_002476945.1	spp470	stutzeri		470	1	60	4744492	4353	aeruginosa
GCA_003696365.1	zhaodongensis	stutzeri		471	1	59.58	4665583	4289	aeruginosa
GCA_002452485.1	spp479	stutzeri		479	1	60.23	4429372	4088	aeruginosa
GCA_000590475.1	spp521	stutzeri		521	1	60.58	4731359	4297	aeruginosa
GCA_000952685.1	spp395	stutzeri		395	1	61.04	4897236	4484	aeruginosa
GCA_002339675.1	spp461	stutzeri		461	1	64.07	4671730	4216	aeruginosa
GCA_002890995.1	spp265	stutzeri		265	4	62.34	4985545	4529	aeruginosa
GCA_002415305.1	spp469	stutzeri		469	2	62.38	4477265	4180	aeruginosa
GCA_004331835.1	spp492	stutzeri		492	1	60.78	4619459	4207	aeruginosa
GCA_002331645.1	spp382	stutzeri		382	1	60.85	3561670	3362	aeruginosa
GCA_002345575.1	spp465	stutzeri		465	1	60.15	3982512	3679	aeruginosa
GCA_003935525.1	spp474	stutzeri		474	2	61.14	3700425	3413	aeruginosa
GCA_003696285.1	nitrititolerans	stutzeri		74	45	63.02	4349750	4027	aeruginosa
GCA_000263395.1	spp279	stutzeri		279	1	64.35	4278818	3969	aeruginosa
GCA_001996325.1	spp439	stutzeri		439	9	64.44	4085355	3797	aeruginosa
GCA_000818015.1	balearica	stutzeri		84	8	64.66	4383480	4060	aeruginosa
GCA_000307775.2	spp504	stutzeri		504	1	61.79	4947214	4515	aeruginosa
GCA_000341615.1	spp268	stutzeri		268	1	63.04	4674667	4306	aeruginosa
GCA_900114065.1	kunmingensis	stutzeri		24	37	62.61	4654543	4341	aeruginosa
GCA_002311095.1	spp190	stutzeri		190	7	62.89	3803039	3535	aeruginosa
GCA_002890955.1	spp480	stutzeri		480	2	62.42	4671675	4307	aeruginosa
GCA_002890795.1	spp490	stutzeri		490	1	61.78	4614726	4240	aeruginosa
GCA_002890835.1	spp132	stutzeri		132	11	61.46	4653528	4289	aeruginosa
GCA_002909485.1	spp467	stutzeri		467	1	61.33	4802041	4426	aeruginosa
GCA_004359495.1	stutzeri	stutzeri		22	15	63.74	3590304	3379	aeruginosa
GCA_004683755.1	spp7	stutzeri		7	122	64.04	4416401	4065	aeruginosa
GCA_002362915.1	spp154	stutzeri		154	3	64.43	4970234	4541	aeruginosa
GCA_002890915.1	spp93	stutzeri		93	2	65.18	4767481	4342	aeruginosa
GCA_004327335.1	kirkiae	stutzeri		571	1	63.72	4353628	3712	aeruginosa
GCA_000425625.1	azotifigens	stutzeri		333	1	66.73	5017423	4520	aeruginosa
GCA_003640395.1	urumqiensis	stutzeri		481	1	65.32	4074717	3723	aeruginosa
GCA_005876855.1	nosocomialis	stutzeri		227	3	65.54	4755882	4359	aeruginosa
GCA_000806415.1	flexibilis	stutzeri		88	5	65.83	3748402	3464	aeruginosa
GCA_003052585.1	mangrovi	stutzeri		468	1	64.33	4054280	3685	aeruginosa
GCA_002418465.1	spp42	stutzeri		42	1	65.51	4141115	3897	aeruginosa
GCA_900106975.1	kuykendallii	stutzeri		204	4	65.89	4690373	4310	aeruginosa
GCA_014647635.1	matsuisoli	stutzeri		569	1	59.47	4609972	4090	aeruginosa
GCA_002091635.1	indica			153	3	64.12	5787881	5135	unclassified
GCA_002286785.1	spp112			112	1	63.62	6047638	5418	unclassified
GCA_000412695.1	spp509	resinovorans		509	1	65.27	6484828	5762	aeruginosa
GCA_000423545.1	resinovorans	resinovorans		181	2	63.54	6027681	5498	aeruginosa
GCA_001708505.1	spp510	resinovorans		510	1	63.22	6256697	5762	aeruginosa
GCA_002003485.1	spp210	resinovorans		210	1	63.42	6246881	5626	aeruginosa
GCA_003626975.1	spp248	resinovorans		248	2	62.94	5912748	5457	aeruginosa
GCA_008807375.1	lalkuanensis	resinovorans		542	1	64.24	6056953	5441	aeruginosa
GCA_000949385.2	spp506	resinovorans		506	1	64.29	5972904	5400	aeruginosa
GCA_002355475.1	furukawaii	resinovorans		115	3	65.49	6242949	5670	aeruginosa
GCA_000455385.1	spp109	resinovorans		109	2	65.97	7015674	6331	aeruginosa
GCA_003234055.1	spp116	resinovorans		116	2	66.44	7084323	6291	aeruginosa
GCA_900111835.1	otitidis	resinovorans		18	18	66.82	6344741	5734	aeruginosa
GCA_007109405.1	mangiferae			407	1	67.64	4680836	4127	unclassified
GCA_000316965.1	spp252	oryzihabitans		252	5	65.29	5195241	4734	aeruginosa
GCA_003293465.1	spp54	oryzihabitans		54	4	65.45	5436061	4913	aeruginosa
GCA_012986195.1	oryzihabitans	oryzihabitans		114	24	66.22	5038716	4590	aeruginosa
GCA_001518815.1	spp527	oryzihabitans		527	1	65.11	4834356	4373	aeruginosa
GCA_007665395.1	spp447	oryzihabitans		447	1	66.36	5524302	4996	aeruginosa
GCA_001512295.1	spp478	oryzihabitans		478	1	65.43	5435234	4874	aeruginosa
GCA_005250615.1	rhizoryzae	oryzihabitans		86	16	64.82	5346010	4807	aeruginosa
GCA_002091675.1	luteola	oryzihabitans		117	15	55.3	5395279	5104	aeruginosa
GCA_014646755.1	asuensis	oryzihabitans		570	1	53.58	5362869	5017	aeruginosa
GCA_007830155.1	duriflava	oryzihabitans		319	1	54.15	4976003	4646	aeruginosa
GCA_000349845.1	spp520	aeruginosa		520	1	65.24	5696307	5054	aeruginosa
GCA_009189165.1	spp544	aeruginosa		544	1	64.59	6311241	5639	aeruginosa
GCA_000955805.1	spp400	aeruginosa		400	1	65.6	6326189	5716	aeruginosa
GCA_008807415.1	spp370	aeruginosa		370	3	65.32	6880508	6489	aeruginosa
GCA_005877905.1	nicosulfuronedens	aeruginosa		160	1	64.78	6677205	6041	aeruginosa
GCA_002204635.1	spp184	aeruginosa		184	2	65.1	6424615	5781	aeruginosa
GCA_002796985.1	spp433	aeruginosa		433	1	64.89	6020870	5375	aeruginosa
GCA_012986205.1	spp6	aeruginosa		6	14	64.38	6757787	6237	aeruginosa
GCA_002452115.1	spp91	aeruginosa		91	1	66.07	5766114	5312	aeruginosa
GCA_000689415.1	knackmussii	aeruginosa		522	2	65.61	6162905	5749	aeruginosa
GCA_004745455.1	citronellolis	aeruginosa		58	18	67.54	7369571	6402	aeruginosa
GCA_900099785.1	panipatensis	aeruginosa		423	1	65.55	5775530	5259	aeruginosa
GCA_900103845.1	jinjuensis	aeruginosa		378	2	66.37	5868669	5151	aeruginosa
GCA_900167195.1	aeruginosa	aeruginosa		3	5116	66.48	6283492	5713	aeruginosa
GCA_004801855.1	spp71	linyingensis		71	1	68.21	4405239	3987	aeruginosa
GCA_900104805.1	spp552	linyingensis		552	1	67.35	4642193	4130	aeruginosa
GCA_900109175.1	linyingensis	linyingensis		399	1	66.34	4721122	4308	aeruginosa
GCA_900115715.1	sagittaria	linyingensis		394	1	66.65	4607575	4164	aeruginosa
GCA_900105885.1	guangdongensis	linyingensis		558	1	68.26	3191154	2887	aeruginosa
GCA_000421765.1	caeni			463	1	48.26	3022325	2781	unclassified
GCA_008807395.1	spp543			543	1	48.56	3217366	2965	unclassified
GCA_003991975.1	spp537			537	1	38.05	3337477	3090	unclassified
GCA_900109735.1	hussainii			390	2	58.8	3682314	3389	unclassified
GCA_000410875.1	pelagia	pertucinogena		271	1	57.41	4642307	4235	pertucinogena
GCA_008365385.1	spp488	pertucinogena		488	1	57.84	4106373	3742	pertucinogena
GCA_009497895.1	spp177	pertucinogena		177	2	57.52	4550643	4168	pertucinogena
GCA_014637955.1	salina	pertucinogena		567	1	57.52	3812033	3442	pertucinogena
GCA_000945315.1	spp508	pertucinogena		508	2	62.44	3344211	3027	pertucinogena
GCA_900111225.1	bauzanensis	pertucinogena		303	4	60.24	3542729	3253	pertucinogena
GCA_900105005.1	litoralis	pertucinogena		555	1	58.54	3987942	3807	pertucinogena
GCA_002979975.1	spp442	pertucinogena		442	1	61.49	4099100	3690	pertucinogena
GCA_014219065.1	xiamenensis	pertucinogena		566	1	61.85	4281493	3878	pertucinogena
GCA_014646575.1	pertucinogena	pertucinogena		568	1	62.72	3065138	2843	pertucinogena
GCA_900115905.1	formosensis	pertucinogena		449	1	62.66	3443471	3150	pertucinogena
GCA_008638305.1	profundi	pertucinogena		377	2	58.55	4209285	3869	pertucinogena
GCA_012844345.1	spp546	pertucinogena		546	1	58.27	3983233	3662	pertucinogena
GCA_008638345.1	spp356	pertucinogena		356	1	58.51	4368779	3968	pertucinogena
GCA_011050525.1	spp253	pertucinogena		253	2	57.42	3969536	3679	pertucinogena
GCA_900104945.1	xinjiangensis	pertucinogena		553	1	60.69	3537092	3277	pertucinogena
GCA_002197985.1	aestusnigri	pertucinogena		50	4	60.73	3829769	3503	pertucinogena
GCA_002903165.1	oceani	pertucinogena		323	1	59.94	4155021	3799	pertucinogena
GCA_003444685.1	gallaeciensis	pertucinogena		299	2	61.24	4246542	3917	pertucinogena
GCA_900114765.1	pachastrellae	pertucinogena		187	3	61.18	3934694	3659	pertucinogena
GCA_003797905.1	spp283	pertucinogena		283	2	56.22	4333054	4033	pertucinogena
GCA_011050335.1	spp314	pertucinogena		314	2	55.63	3238306	3019	pertucinogena
GCA_900105255.1	sabulinigri	pertucinogena		556	1	59.92	4030203	3634	pertucinogena
GCA_002056295.1	phragmitis	pertucinogena		363	3	60.08	4035153	3701	pertucinogena
GCA_900114825.1	spp385	pertucinogena		385	1	60.42	3141501	2901	pertucinogena
GCA_900105655.1	salegens	pertucinogena		557	1	57.69	3796105	3455	pertucinogena
GCA_001431625.1	geniculata			561	1	66.18	4809792	4424	unclassified
GCA_008801575.1	cissicola			563	1	64.39	5353039	4572	unclassified
GCA_014654535.1	boreopolis			562	1	68.95	4338773	3774	unclassified
