## Supplementary material for "Network analysis of ten thousand genomes shed light on *Pseudomonas* diversity and classification": Table S5

### Sheet: Sheet1 - Table S4. Misclassific
Table S5. Misclassification proportion in Pseudomonas genomes deposited on NCBI Taxonomy database
Species	# genomes at NCBI	# misclassified genomes	misclassification_proportion
P. brassicacearum	23	22	0.956522
P. fluorescens	210	200	0.952381
P. stutzeri	240	227	0.945833
P. putida	124	110	0.887097
P. asplenii	6	5	0.833333
P. marginalis	11	9	0.818182
P. moraviensis	10	8	0.8
P. koreensis	20	15	0.75
P. parafulva	8	6	0.75
P. xanthomarina	7	5	0.714286
P. frederiksbergensis	14	10	0.714286
P. plecoglossicida	16	11	0.6875
P. entomophila	3	2	0.666667
P. abietaniphila	3	2	0.666667
P. pelagia	3	2	0.666667
P. resinovorans	3	2	0.666667
P. xinjiangensis	3	2	0.666667
P. sabulinigri	3	2	0.666667
P. graminis	6	4	0.666667
P. jessenii	5	3	0.6
P. cichorii	12	7	0.583333
P. syringae	435	253	0.581609
P. azotoformans	9	5	0.555556
P. monteilii	26	14	0.538462
P. zhaodongensis	2	1	0.5
P. mendocina	18	9	0.5
P. lutea	2	1	0.5
P. poae	10	5	0.5
P. caspiana	2	1	0.5
P. vranovensis	2	1	0.5
P. cremoricolorata	2	1	0.5
P. oleovorans	14	6	0.428571
P. trivialis	5	2	0.4
P. brenneri	5	2	0.4
P. fragi	34	13	0.382353
P. alcaligenes	8	3	0.375
P. mandelii	11	4	0.363636
P. orientalis	9	3	0.333333
P. arsenicoxydans	3	1	0.333333
P. alcaliphila	3	1	0.333333
P. umsongensis	6	2	0.333333
P. moorei	3	1	0.333333
P. grimontii	3	1	0.333333
P. composti	3	1	0.333333
P. alkylphenolica	3	1	0.333333
P. argentinensis	3	1	0.333333
P. helleri	15	4	0.266667
P. psychrophila	8	2	0.25
P. oryzihabitans	16	4	0.25
P. antarctica	4	1	0.25
P. fulva	12	3	0.25
P. protegens	51	12	0.235294
P. synxantha	14	3	0.214286
P. cedrina	5	1	0.2
P. extremaustralis	6	1	0.166667
P. kilonensis	8	1	0.125
P. mosselii	8	1	0.125
P. viridiflava	1509	168	0.111332
P. simiae	10	1	0.1
P. amygdali	77	6	0.0779221
P. veronii	16	1	0.0625
P. chlororaphis	82	5	0.0609756
P. lundensis	34	1	0.0294118
P. aeruginosa	5088	2	0.000393082
