## Supplementary material for "Network analysis of ten thousand genomes shed light on *Pseudomonas* diversity and classification": Table S6

### Sheet: Sheet1 - Table S5. Distribution
Table S6. Distribution of unclassified Pseudomonas genomes in communities with known type strains.
Species epithet	Number of genomes received
glycinae	35
lactis	34
mandelii	31
fulva	21
monteilii	20
alloputida	18
juntendi	18
kilonensis	18
chlororaphis	16
aeruginosa	15
azotoformans	15
protegens	14
frederiksbergensis	13
marginalis	13
atacamensis	12
veronii	12
soli	10
bubulae	7
citronellolis	7
helleri	7
luteola	7
proteolytica	7
syringae	7
laurylsulfatiphila	6
mediterranea	6
saponiphila	6
oryzihabitans	5
piscis	5
amygdali	4
cyclaminis	4
jessenii	4
nitrititolerans	4
peli	4
rhodesiae	4
sivasensis	4
canadensis	3
coleopterorum	3
fragi	3
izuensis	3
kunmingensis	3
otitidis	3
taiwanensis	3
yamanorum	3
yangonensis	3
aestusnigri	2
alcaligenes	2
balearica	2
bijieensis	2
graminis	2
guariconensis	2
khazarica	2
kuykendallii	2
marincola	2
mohnii	2
moraviensis	2
mosselii	2
oleovorans	2
phragmitis	2
prosekii	2
stutzeri	2
umsongensis	2
weihenstephanensis	2
akapageensis	1
anguilliseptica	1
atagonensis	1
baetica	1
brenneri	1
cichorii	1
cuatrocienegasensis	1
donghuensis	1
flexibilis	1
fluorescens	1
furukawaii	1
gessardii	1
granadensis	1
kitaguniensis	1
lundensis	1
lurida	1
mangiferae	1
mendocina	1
migulae	1
pachastrellae	1
palleroniana	1
parafulva	1
poae	1
profundi	1
putida	1
resinovorans	1
segetis	1
sichuanensis	1
simiae	1
spelaei	1
straminea	1
synxantha	1
tructae	1
vranovensis	1
wadenswilerensis	1
