## Supplementary material for "Network analysis of ten thousand genomes shed light on *Pseudomonas* diversity and classification": Table S7

### Sheet: Sheet1 - Table S6. Species and 
Table S7. Species within known Pseudomonas groups used to retrieve the Most Recent Common Ancestors (MRCA) to define groups in this work.
Pseudomonas species epithet	Group epithet	Subgroup epithet
abietaniphila	lutea
gallaeciensis	pertucinogena
aeruginosa	aeruginosa
aestusnigri	pertucinogena
akapageensis	putida
alcaliphila	oleovorans
alkylphenolica	putida
alloputida	putida
amygdali	syringae
anguilliseptica	anguilliseptica
argentinensis	straminea
asturiensis	syringae
asuensis	oryzihabitans
avellanae	syringae
azotifigens	stutzeri
balearica	stutzeri
bauzanensis	pertucinogena
benzenivorans	anguilliseptica
bohemica	lutea
borbori	anguilliseptica
brassicae	putida
cannabina	syringae
caricapapayae	syringae
caspiana	syringae
syringae	syringae
cichorii	syringae
citronellolis	aeruginosa
coleopterorum	putida
composti	oleovorans
congelans	syringae
cremoricolorata	putida
cuatrocienegasensis	anguilliseptica
donghuensis	putida
duriflava	oryzihabitans
entomophila	putida
flavescens	straminea
flexibilis	stutzeri
floridensis	syringae
formosensis	pertucinogena
fulva	putida
furukawaii	resinovorans
graminis	lutea
guangdongensis	linyingensis
guariconensis	putida
guguanensis	oleovorans
guineae	anguilliseptica
huaxiensis	putida
japonica	putida
jinjuensis	aeruginosa
juntendi	putida
kirkiae	stutzeri
knackmussii	aeruginosa
kunmingensis	stutzeri
kuykendallii	stutzeri
lalkuanensis	resinovorans
laurentiana	putida
leptonychotis	anguilliseptica
linyingensis	linyingensis
litoralis	pertucinogena
lutea	lutea
luteola	oryzihabitans
marincola	anguilliseptica
matsuisoli	stutzeri
mendocina	oleovorans
monteilii	putida
mosselii	putida
nicosulfuronedens	aeruginosa
nitrititolerans	stutzeri
nosocomialis	stutzeri
oceani	pertucinogena
oleovorans	oleovorans
oryzihabitans	oryzihabitans
otitidis	resinovorans
pachastrellae	pertucinogena
panipatensis	aeruginosa
parafulva	putida
pelagia	pertucinogena
peli	anguilliseptica
pertucinogena	pertucinogena
phragmitis	pertucinogena
piscis	fluorescens
plecoglossicida	putida
profundi	pertucinogena
punonensis	straminea
putida	putida
reidholzensis	putida
resinovorans	resinovorans
rhizoryzae	oryzihabitans
rhizosphaerae	putida
sabulinigri	pertucinogena
sagittaria	linyingensis
salegens	pertucinogena
salina	pertucinogena
segetis	anguilliseptica
seleniipraecipitans	straminea
sichuanensis	putida
soli	putida
spelaei	fluorescens
straminea	straminea
stutzeri	stutzeri
taeanensis	anguilliseptica
taiwanensis	putida
tremae	syringae
tructae	putida
urumqiensis	stutzeri
viridiflava	syringae
vranovensis	putida
wadenswilerensis	putida
xanthomarina	stutzeri
xiamenensis	pertucinogena
xinjiangensis	pertucinogena
yangonensis	oleovorans
zhaodongensis	stutzeri
agarici	fluorescens	sb_asplenii
asplenii	fluorescens	sb_asplenii
chlororaphis	fluorescens	sb_chlororaphis
bijieensis	fluorescens	sb_corrugata
kilonensis	fluorescens	sb_corrugata
brassicacearum	fluorescens	sb_corrugata
corrugata	fluorescens	sb_corrugata
mediterranea	fluorescens	sb_corrugata
thivervalensis	fluorescens	sb_corrugata
viciae	fluorescens	sb_corrugata
azotoformans	fluorescens	sb_fluorescens
antarctica	fluorescens	sb_fluorescens
canadensis	fluorescens	sb_fluorescens
lactis	fluorescens	sb_fluorescens
cedrina	fluorescens	sb_fluorescens
costantinii	fluorescens	sb_fluorescens
cremoris	fluorescens	sb_fluorescens
cyclaminis	fluorescens	sb_fluorescens
extremaustralis	fluorescens	sb_fluorescens
fildesensis	fluorescens	sb_fluorescens
fluorescens	fluorescens	sb_fluorescens
grimontii	fluorescens	sb_fluorescens
haemolytica	fluorescens	sb_fluorescens
kairouanensis	fluorescens	sb_fluorescens
kitaguniensis	fluorescens	sb_fluorescens
synxantha	fluorescens	sb_fluorescens
lurida	fluorescens	sb_fluorescens
marginalis	fluorescens	sb_fluorescens
nabeulensis	fluorescens	sb_fluorescens
orientalis	fluorescens	sb_fluorescens
palleroniana	fluorescens	sb_fluorescens
paralactis	fluorescens	sb_fluorescens
poae	fluorescens	sb_fluorescens
rhodesiae	fluorescens	sb_fluorescens
simiae	fluorescens	sb_fluorescens
sivasensis	fluorescens	sb_fluorescens
tolaasii	fluorescens	sb_fluorescens
trivialis	fluorescens	sb_fluorescens
veronii	fluorescens	sb_fluorescens
yamanorum	fluorescens	sb_fluorescens
bubulae	fluorescens	sb_fragi
deceptionensis	fluorescens	sb_fragi
endophytica	fluorescens	sb_fragi
fragi	fluorescens	sb_fragi
helleri	fluorescens	sb_fragi
lundensis	fluorescens	sb_fragi
psychrophila	fluorescens	sb_fragi
saxonica	fluorescens	sb_fragi
taetrolens	fluorescens	sb_fragi
versuta	fluorescens	sb_fragi
weihenstephanensis	fluorescens	sb_fragi
brenneri	fluorescens	sb_gessardii
gessardii	fluorescens	sb_gessardii
mucidolens	fluorescens	sb_gessardii
proteolytica	fluorescens	sb_gessardii
arsenicoxydans	fluorescens	sb_mandelii
atacamensis	fluorescens	sb_mandelii
atagonensis	fluorescens	sb_mandelii
baetica	fluorescens	sb_mandelii
frederiksbergensis	fluorescens	sb_mandelii
glycinae	fluorescens	sb_mandelii
granadensis	fluorescens	sb_mandelii
helmanticensis	fluorescens	sb_mandelii
izuensis	fluorescens	sb_mandelii
jessenii	fluorescens	sb_mandelii
koreensis	fluorescens	sb_mandelii
laurylsulfatiphila	fluorescens	sb_mandelii
laurylsulfativorans	fluorescens	sb_mandelii
lini	fluorescens	sb_mandelii
mandelii	fluorescens	sb_mandelii
migulae	fluorescens	sb_mandelii
mohnii	fluorescens	sb_mandelii
moorei	fluorescens	sb_mandelii
moraviensis	fluorescens	sb_mandelii
prosekii	fluorescens	sb_mandelii
reinekei	fluorescens	sb_mandelii
silesiensis	fluorescens	sb_mandelii
umsongensis	fluorescens	sb_mandelii
vancouverensis	fluorescens	sb_mandelii
protegens	fluorescens	sb_protegens
saponiphila	fluorescens	sb_protegens
